# Aging is associated with a modality-specific decline in taste

**DOI:** 10.1101/2024.02.01.578408

**Authors:** Elizabeth B. Brown, Evan Lloyd, Alfonso Martin-Peña, Samuel McFarlane, Anupama Dahanukar, Alex C. Keene

## Abstract

Deficits in chemosensory processing are associated with healthy aging, as well as numerous neurodegenerative disorders, including Alzheimer’s Disease (AD). In many cases, chemosensory deficits are harbingers of neurodegenerative disease, and understanding the mechanistic basis for these changes may provide insight into the fundamental dysfunction associated with aging and neurodegeneration. The fruit fly, *Drosophila melanogaster*, is a powerful model for studying chemosensation, aging, and aging-related pathologies, yet the effects of aging and neurodegeneration on chemosensation remain largely unexplored in this model, particularly with respect to taste. To determine whether the effects of aging on taste are conserved in flies, we compared the response of flies to different appetitive tastants. Aging impaired response to sugars, but not medium-chain fatty acids that are sensed by a shared population of neurons, revealing modality-specific deficits in taste. Selective expression of the human amyloid beta (Aβ) 1-42 peptide bearing the Arctic mutation (E693E) associated with early onset AD in the neurons that sense sugars and fatty acids phenocopies the effects of aging, suggesting that the age-related decline in response is localized to gustatory neurons. Functional imaging of gustatory axon terminals revealed reduced response to sugar, but not fatty acids. Axonal innervation of the fly taste center was largely intact in aged flies, suggesting that reduced sucrose response does not derive from neurodegeneration. Conversely, expression of the amyloid peptide in sweet-sensing taste neurons resulted in reduced innervation of the primary fly taste center. A comparison of transcript expression within the sugar-sensing taste neurons revealed age-related changes in 66 genes, including a reduction in odorant-binding protein class genes that are also expressed in taste sensilla. Together, these findings suggest that deficits in taste detection may result from signaling pathway-specific changes, while different mechanisms underly taste deficits in aged and AD model flies. Overall, this work provides a model to examine cellular deficits in neural function associated with aging and AD.
