## Supplemental Table 2 for "Aging is associated with a modality-specific decline in taste"

### Sheet: Supplementary Table 2 Sensory N
Gene name	P value	Avg Log2 (Fold Change)	% of nuclei in cluster	% of nuclei outside of cluster	Adj. P value
CG3088	0	1.24304	0.941	0.856	0
CG11211	2.22899239325665e-315	1.11314	0.809	0.48	2.71223794411469e-311
CG9676	7.50552e-278	1.01818	0.894	0.715	9.13271e-274
CG32523	4.70564e-277	1.03173	0.745	0.367	5.72582e-273
CG8343	1.26808e-266	1.1723	0.985	0.971	1.54299e-262
Listericin	5.02015e-265	-0.743149	0.964	0.99	6.10852e-261
CG8329	2.07566e-202	0.825511	0.909	0.831	2.52567e-198
vir-1	1.17848e-200	-0.665035	0.887	0.973	1.43397e-196
Arc1	2.98145e-164	-0.675212	0.362	0.678	3.62782e-160
RpL41	8.26677e-148	-0.605479	0.774	0.895	1.0059e-143
mt:ATPase6	1.53466e-142	-0.510235	0.958	0.989	1.86738e-138
CG7829	1.88311e-117	0.577716	0.572	0.301	2.29137e-113
CG14191	7.31937e-114	-0.456081	0.117	0.388	8.90621e-110
RpLP2	4.25159e-111	-0.469161	0.839	0.926	5.17333e-107
RpS29	1.15656e-108	-0.490051	0.666	0.817	1.40731e-104
RpL32	6.82395e-101	-0.449253	0.727	0.849	8.30338e-97
IM33	1.57528e-96	-0.499105	0.579	0.741	1.9168e-92
RpS27	1.52546e-94	-0.432622	0.777	0.871	1.85618e-90
RpL37-1	1.0419e-91	-0.411425	0.85	0.924	1.26778e-87
RpS20	1.47327e-90	-0.436281	0.635	0.784	1.79267e-86
RpL19	1.09175e-89	-0.422602	0.863	0.928	1.32844e-85
CG15784	3.57808e-86	-0.528874	0.374	0.59	4.35381e-82
RpL14	1.76192e-84	-0.404617	0.776	0.868	2.1439e-80
RpS8	1.59062e-81	-0.382277	0.877	0.934	1.93547e-77
CG14277	1.74715e-79	0.766014	0.942	0.887	2.12594e-75
RpLP1	3.41166e-77	-0.361869	0.922	0.969	4.15131e-73
RpS25	2.10946e-76	-0.386744	0.754	0.86	2.56679e-72
lncRNA:CR34335	1.07196e-74	-0.431202	0.997	0.995	1.30436e-70
RpS26	4.33505e-74	-0.361111	0.861	0.919	5.27489e-70
RpS15	7.40844e-71	-0.355083	0.861	0.92	9.01459e-67
RpL18A	1.48116e-68	-0.364927	0.749	0.846	1.80227e-64
CG34330	1.81874e-68	-0.368355	0.885	0.944	2.21304e-64
RpL21	5.42216e-67	-0.358573	0.748	0.836	6.59769e-63
RpS27A	1.60767e-66	-0.361926	0.735	0.826	1.95621e-62
RpL17	1.39194e-63	-0.338604	0.767	0.843	1.69371e-59
RpS9	1.88164e-62	-0.336191	0.797	0.86	2.28958e-58
RpL27	1.925e-62	-0.338697	0.763	0.845	2.34234e-58
RpL29	1.95768e-62	-0.368989	0.418	0.606	2.3821e-58
RpL36	3.54426e-61	-0.330749	0.728	0.815	4.31266e-57
Obp56g	1.3594e-60	0.559321	0.935	0.891	1.65412e-56
RpL31	1.44916e-59	-0.339131	0.742	0.829	1.76334e-55
RpL26	3.70138e-59	-0.316911	0.827	0.885	4.50385e-55
CG4000	1.63006e-58	0.372882	0.324	0.148	1.98346e-54
CG12158	1.95925e-58	0.476325	0.995	0.993	2.38402e-54
RpL39	3.29308e-58	-0.348627	0.636	0.754	4.00702e-54
RpS16	1.92568e-57	-0.342841	0.815	0.899	2.34317e-53
RpL28	6.87983e-56	-0.317999	0.786	0.846	8.37138e-52
RpL36A	5.87652e-54	-0.325862	0.727	0.816	7.15055e-50
Obp18a	7.3827e-54	0.50187	0.608	0.418	8.98328e-50
RpS30	1.50818e-52	-0.317487	0.613	0.727	1.83515e-48
RpL27A	5.853e-52	-0.300429	0.921	0.955	7.12193e-48
CG11368	9.36571e-52	0.629846	0.979	0.967	1.13962e-47
RpS11	1.31408e-51	-0.310925	0.778	0.849	1.59898e-47
Cpr67B	2.53149e-51	-0.334093	0.4	0.553	3.08032e-47
RpL35	1.49773e-50	-0.314741	0.67	0.775	1.82244e-46
RpL13	8.73697e-50	-0.304324	0.724	0.798	1.06311e-45
RpL37A	4.74835e-49	-0.309013	0.678	0.762	5.77779e-45
RpL10	8.24096e-49	-0.312643	0.769	0.841	1.00276e-44
CG34227	4.47507e-48	-0.313163	0.211	0.391	5.44526e-44
CG32726	6.3794e-47	0.487035	0.499	0.318	7.76246e-43
Mhc	9.34113e-47	0.296138	0.331	0.163	1.13663e-42
Obp57c	2.43285e-46	0.554803	0.913	0.864	2.96029e-42
RpS21	4.75243e-45	-0.303649	0.497	0.635	5.78276e-41
RpS23	2.10854e-43	-0.277691	0.768	0.831	2.56567e-39
CG17108	1.32815e-42	-0.330541	0.616	0.742	1.61609e-38
Bbd	8.16913e-42	-0.332363	0.431	0.586	9.94019e-38
RpL12	1.32743e-41	-0.268452	0.83	0.876	1.61521e-37
RpS28b	7.26695e-41	-0.286424	0.697	0.779	8.84243e-37
mt:srRNA	1.728e-39	-0.344763	0.519	0.634	2.10263e-35
RpL13A	1.96163e-39	-0.264933	0.814	0.864	2.38691e-35
RpL34b	7.81541e-39	-0.268872	0.618	0.703	9.50979e-35
RpS24	2.07623e-38	-0.262893	0.553	0.661	2.52636e-34
RpL10Ab	2.14228e-38	-0.261854	0.821	0.864	2.60673e-34
Mf	6.29112e-38	0.300011	0.436	0.286	7.65503e-34
RpL23A	9.47058e-38	-0.263697	0.655	0.737	1.15238e-33
RpL30	2.25084e-37	-0.263485	0.379	0.527	2.73883e-33
Obp19d	1.03307e-35	0.478855	0.984	0.968	1.25704e-31
RpS12	7.69465e-34	-0.258248	0.679	0.753	9.36285e-30
CG6409	1.13362e-32	-0.289952	0.415	0.556	1.37939e-28
RpL38	1.24117e-32	-0.254627	0.519	0.634	1.51026e-28
AttA	7.08203e-31	-0.285127	0.211	0.347	8.61741e-27
mt:ND5	8.69172e-31	-0.276974	0.646	0.749	1.05761e-26
CheA87a	7.13689e-29	0.252593	0.237	0.118	8.68417e-25
Def	2.6968e-28	0.32592	0.511	0.408	3.28147e-24
Cpr65Au	2.95206e-27	0.280553	0.726	0.674	3.59207e-23
Obp49a	3.44241e-27	0.414602	0.762	0.674	4.18873e-23
nrv3	4.22606e-25	0.261637	0.664	0.529	5.14227e-21
CG15282	8.45287e-24	-0.282272	0.4	0.53	1.02855e-19
EbpIII	1.57259e-20	0.275883	0.927	0.925	1.91352e-16
CG6290	1.23281e-16	0.324659	0.473	0.371	1.50009e-12
pros	3.00327e-16	0.290783	0.543	0.444	3.65438e-12
Obp19b	6.62273e-14	0.273468	0.39	0.304	8.06e-10
