## Supplemental Table 3 for "Aging is associated with a modality-specific decline in taste"

### Sheet: Supplementary Table 4 GO Analys
GO Term	Description	EnrichmentScore	Normalized EnrichmentScore	P value	Adj. P value	Q value	Rank	leading_edge	Gene ID
GO:0006412	translation	0.866301	2.27536	1e-10	4.963e-08	4.963e-08	276	tags=22%, list=3%, signal=22%	RpL41/RpS29/RpLP2/RpL32/RpS20/RpS27/RpL19/RpL14/RpS25/RpS8/RpL29/RpL18A/RpS27A/RpLP1/RpS26/RpL21/RpS15/RpL39/RpS16/RpL31/RpL27/RpL17/RpS9/RpL36/RpL36A/RpL28/RpS30/RpL26/RpL35/RpL10/RpS11/RpL37A/RpL13/RpS21/RpL27A/RpS28b/RpS23/RpL34b/RpL12/RpL13A/RpL23A/RpL30/RpS24/RpL10Ab/RpS12/RpL38/RpL7/RpL11/RpL40/RpL24/RpL15/RpS17/RpL35A/RpL7A/RpS18/RpS10b/RpS14a/RpS4/RpS6/RpL5/RpL18/RpL9/RpL23/RpS7/RpS13/RpS…
GO:0043043	peptide biosynthetic process	0.854485	2.27295	1e-10	4.963e-08	4.963e-08	335	tags=21%, list=3%, signal=22%	RpL41/RpS29/RpLP2/RpL32/RpS20/RpS27/RpL19/RpL14/RpS25/RpS8/RpL29/RpL18A/RpS27A/RpLP1/RpS26/RpL21/RpS15/RpL39/RpS16/RpL31/RpL27/RpL17/RpS9/RpL36/RpL36A/RpL28/RpS30/RpL26/RpL35/RpL10/RpS11/RpL37A/RpL13/RpS21/RpL27A/RpS28b/RpS23/RpL34b/RpL12/RpL13A/RpL23A/RpL30/RpS24/RpL10Ab/RpS12/RpL38/RpL7/RpL11/RpL40/RpL24/RpL15/RpS17/RpL35A/RpL7A/RpS18/RpS10b/RpS14a/RpS4/RpS6/RpL5/RpL18/RpL9/RpL23/RpS7/RpS13/RpS…
GO:0002181	cytoplasmic translation	0.969014	2.26071	1e-10	4.963e-08	4.963e-08	276	tags=69%, list=3%, signal=68%	RpL41/RpS29/RpLP2/RpL32/RpS20/RpS27/RpL19/RpL14/RpS25/RpS8/RpL29/RpL18A/RpS27A/RpLP1/RpS26/RpL21/RpS15/RpL39/RpS16/RpL31/RpL27/RpL17/RpS9/RpL36/RpL36A/RpL28/RpS30/RpL26/RpL35/RpL10/RpS11/RpL37A/RpL13/RpS21/RpL27A/RpS28b/RpS23/RpL34b/RpL12/RpL13A/RpL23A/RpL30/RpS24/RpL10Ab/RpS12/RpL38/RpL7/RpL11/RpL40/RpL24/RpL15/RpS17/RpL35A/RpL7A/RpS18/RpS10b/RpS14a/RpS4/RpS6/RpL5/RpL18/RpL9/RpL23/RpS7/RpS13/RpS…
GO:0043604	amide biosynthetic process	0.84381	2.24605	1e-10	4.963e-08	4.963e-08	335	tags=20%, list=3%, signal=20%	RpL41/RpS29/RpLP2/RpL32/RpS20/RpS27/RpL19/RpL14/RpS25/RpS8/RpL29/RpL18A/RpS27A/RpLP1/RpS26/RpL21/RpS15/RpL39/RpS16/RpL31/RpL27/RpL17/RpS9/RpL36/RpL36A/RpL28/RpS30/RpL26/RpL35/RpL10/RpS11/RpL37A/RpL13/RpS21/RpL27A/RpS28b/RpS23/RpL34b/RpL12/RpL13A/RpL23A/RpL30/RpS24/RpL10Ab/RpS12/RpL38/RpL7/RpL11/RpL40/RpL24/RpL15/RpS17/RpL35A/RpL7A/RpS18/RpS10b/RpS14a/RpS4/RpS6/RpL5/RpL18/RpL9/RpL23/RpS7/RpS13/RpS…
GO:0006518	peptide metabolic process	0.841101	2.24359	1e-10	4.963e-08	4.963e-08	335	tags=20%, list=3%, signal=20%	RpL41/RpS29/RpLP2/RpL32/RpS20/RpS27/RpL19/RpL14/RpS25/RpS8/RpL29/RpL18A/RpS27A/RpLP1/RpS26/RpL21/RpS15/RpL39/RpS16/RpL31/RpL27/RpL17/RpS9/RpL36/RpL36A/RpL28/RpS30/RpL26/RpL35/RpL10/RpS11/RpL37A/RpL13/RpS21/RpL27A/RpS28b/RpS23/RpL34b/RpL12/RpL13A/RpL23A/RpL30/RpS24/RpL10Ab/RpS12/RpL38/RpL7/RpL11/RpL40/RpL24/RpL15/RpS17/RpL35A/RpL7A/RpS18/RpS10b/RpS14a/RpS4/RpS6/RpL5/RpL18/RpL9/RpL23/RpS7/RpS13/RpS…
GO:0034645	cellular macromolecule biosynthetic process	0.826727	2.22369	1e-10	4.963e-08	4.963e-08	276	tags=16%, list=3%, signal=16%	RpL41/RpS29/RpLP2/RpL32/RpS20/RpS27/RpL19/RpL14/RpS25/RpS8/RpL29/RpL18A/RpS27A/RpLP1/RpS26/RpL21/RpS15/RpL39/RpS16/RpL31/RpL27/RpL17/RpS9/RpL36/RpL36A/RpL28/RpS30/RpL26/RpL35/RpL10/RpS11/RpL37A/RpL13/RpS21/RpL27A/RpS28b/RpS23/RpL34b/RpL12/RpL13A/RpL23A/RpL30/RpS24/RpL10Ab/RpS12/RpL38/RpL7/RpL11/RpL40/RpL24/RpL15/RpS17/RpL35A/RpL7A/RpS18/RpS10b/RpS14a/RpS4/RpS6/RpL5/RpL18/RpL9/RpL23/RpS7/RpS13/RpS…
GO:0043603	amide metabolic process	0.820286	2.20533	1e-10	4.963e-08	4.963e-08	335	tags=17%, list=3%, signal=18%	RpL41/RpS29/RpLP2/RpL32/RpS20/RpS27/RpL19/RpL14/RpS25/RpS8/RpL29/RpL18A/RpS27A/RpLP1/RpS26/RpL21/RpS15/RpL39/RpS16/RpL31/RpL27/RpL17/RpS9/RpL36/RpL36A/RpL28/RpS30/RpL26/RpL35/RpL10/RpS11/RpL37A/RpL13/RpS21/RpL27A/RpS28b/RpS23/RpL34b/RpL12/RpL13A/RpL23A/RpL30/RpS24/RpL10Ab/RpS12/RpL38/RpL7/RpL11/RpL40/RpL24/RpL15/RpS17/RpL35A/RpL7A/RpS18/RpS10b/RpS14a/RpS4/RpS6/RpL5/RpL18/RpL9/RpL23/RpS7/RpS13/RpS…
GO:0042254	ribosome biogenesis	0.872408	2.15479	1e-10	4.963e-08	4.963e-08	276	tags=14%, list=3%, signal=14%	RpS27/RpL14/RpS8/RpS15/RpS16/RpS9/RpL26/RpL35/RpL10/RpS21/RpS28b/RpL34b/RpL23A/RpL7/RpL35A/RpL7A/RpS14a/RpL5/RpS7/RpS19a/RpS5a/RpL6/sta/Ip259/RpLP0/LTV1/RpS14b/RpL24-like/RpL34a
GO:0022613	ribonucleoprotein complex biogenesis	0.809107	2.0494	1e-10	4.963e-08	4.963e-08	276	tags=11%, list=3%, signal=11%	RpS27/RpL14/RpS8/RpS15/RpS16/RpS9/RpL26/RpL35/RpL10/RpS21/RpS28b/RpL34b/RpL23A/RpL38/RpL7/RpL35A/RpL7A/RpS14a/RpL5/RpS7/RpS19a/RpS5a/RpL6/sta/Ip259/RpLP0/LTV1/Hsc70-4/RpS14b/RpL24-like/RpL34a
GO:0042274	ribosomal small subunit biogenesis	0.93674	2.00326	1e-10	4.963e-08	4.963e-08	247	tags=22%, list=2%, signal=21%	RpS27/RpS8/RpS15/RpS16/RpS9/RpS21/RpS28b/RpS14a/RpS7/RpS19a/RpS5a/sta/LTV1/RpS14b
GO:0042255	ribosome assembly	0.939037	1.92058	3.18868e-09	1.43867e-06	1.43867e-06	247	tags=30%, list=2%, signal=29%	RpS27/RpS15/RpL10/RpS28b/RpL23A/RpS14a/RpL5/RpS19a/RpS5a/RpL6/sta/RpLP0/RpS14b
GO:0042273	ribosomal large subunit biogenesis	0.920861	1.91981	7.29672e-09	3.0178e-06	3.0178e-06	256	tags=23%, list=2%, signal=23%	RpL14/RpL26/RpL35/RpL10/RpL23A/RpL7/RpL35A/RpL5/RpL6/Ip259/RpLP0/RpL24-like
GO:0006364	rRNA processing	0.806868	1.92358	1.23236e-07	4.48906e-05	4.48906e-05	247	tags=8%, list=2%, signal=8%	RpS8/RpS16/RpL35/RpS21/RpS28b/RpL7/RpS14a/RpS7/Ip259/LTV1/RpS14b
GO:0016072	rRNA metabolic process	0.789842	1.8954	1.26631e-07	4.48906e-05	4.48906e-05	247	tags=7%, list=2%, signal=7%	RpS8/RpS16/RpL35/RpS21/RpS28b/RpL7/RpS14a/RpS7/Ip259/LTV1/RpS14b
GO:0030490	maturation of SSU-rRNA	0.907028	1.86316	8.01501e-07	0.00026519	0.00026519	247	tags=13%, list=2%, signal=13%	RpS8/RpS16/RpS21/RpS28b/RpS14a/RpS14b
GO:0050877	nervous system process	-0.653088	-1.78234	1.93589e-06	0.00060049	0.00060049	926	tags=20%, list=9%, signal=19%	Gr66a/Ir11a/brp/stau/nonA/Syn/N/mew/rut/Tomosyn/sif/orb2/OtopLa/Abl/cry/Snmp1/nompC/Arr2/Fas2/Dop1R1/Tpi/hiw/kis/Stat92E/Pka-C1/dpr9/Obp83a/CheB53b/ninaE/Rbfox1/SKIP/nompA/klg/Hn/sosie/Tob/Orco/Eaat1/Mob2/Stacl/dysc/sgg/TrpA1/dpr10/ss/Oct-TyrR/ppk/pum/Gclm/AGO1/dpr1/eag/Obp57b/pdm3/qvr/HDAC4/CaMKII/Sap47/Su(H)/ct/shi/para/futsch/rdgA/NaCP60E/Obp83b/Appl/Ir25a/Obp56h/Ir76b/Dop2R/Obp56d/Cam/CheA87a…
GO:0000028	ribosomal small subunit assembly	0.96519	1.76362	3.56044e-06	0.00103944	0.00103944	247	tags=42%, list=2%, signal=41%	RpS27/RpS15/RpS28b/RpS14a/RpS19a/RpS5a/sta/RpS14b
GO:0007606	sensory perception of chemical stimulus	-0.792718	-1.96123	4.3872e-06	0.00120965	0.00120965	322	tags=14%, list=3%, signal=14%	TrpA1/dpr10/Oct-TyrR/dpr1/eag/Obp57b/pdm3/rdgA/Obp83b/Ir25a/Obp56h/Ir76b/Obp56d/Cam/CheA87a/Obp19b/pros/Obp49a/Obp19d/Obp18a/Obp57c/Obp56g
GO:0007600	sensory perception	-0.718319	-1.85133	6.57277e-06	0.00171688	0.00171688	723	tags=16%, list=7%, signal=15%	cry/Snmp1/nompC/Arr2/dpr9/Obp83a/CheB53b/ninaE/SKIP/nompA/sosie/Orco/dysc/TrpA1/dpr10/Oct-TyrR/ppk/dpr1/eag/Obp57b/pdm3/ct/rdgA/Obp83b/Ir25a/Obp56h/Ir76b/Obp56d/Cam/CheA87a/nrv3/Obp19b/pros/Obp49a/Obp19d/Obp18a/Obp57c/Obp56g
GO:0034470	ncRNA processing	0.691178	1.73634	6.97559e-06	0.00173099	0.00173099	247	tags=4%, list=2%, signal=4%	RpS8/RpS16/RpL35/RpS21/RpS28b/RpL7/RpS14a/RpS7/Ip259/LTV1/RpS14b
GO:0022618	ribonucleoprotein complex assembly	0.796349	1.85061	8.12321e-06	0.00191979	0.00191979	335	tags=14%, list=3%, signal=14%	RpS27/RpS15/RpL10/RpS28b/RpL23A/RpL38/RpS14a/RpL5/RpS19a/RpS5a/RpL6/sta/RpLP0/Hsc70-4/RpS14b/bru2
GO:0071826	ribonucleoprotein complex subunit organization	0.788961	1.83013	9.61749e-06	0.00216962	0.00216962	335	tags=14%, list=3%, signal=14%	RpS27/RpS15/RpL10/RpS28b/RpL23A/RpL38/RpS14a/RpL5/RpS19a/RpS5a/RpL6/sta/RpLP0/Hsc70-4/RpS14b/bru2
GO:0000462	maturation of SSU-rRNA from tricistronic rRNA transcript (SSU-rRNA, 5.8S rRNA, LSU-rRNA)	0.924769	1.82023	1.25752e-05	0.0027135	0.0027135	247	tags=16%, list=2%, signal=15%	RpS8/RpS16/RpS21/RpS14a/RpS14b
GO:0003008	system process	-0.590951	-1.64053	3.84139e-05	0.00794368	0.00794368	821	tags=19%, list=8%, signal=18%	N/mew/rut/Tomosyn/sif/orb2/OtopLa/Abl/drd/cry/Snmp1/Eglp4/nompC/Arr2/Fas2/Dop1R1/Tpi/hiw/kis/Stat92E/Pka-C1/dpr9/Obp83a/CheB53b/ninaE/Rbfox1/SKIP/nompA/klg/Clk/Hn/bru1/sosie/Tob/Orco/Eaat1/Mob2/Stacl/wupA/dysc/sgg/Tm2/TrpA1/dpr10/ss/Oct-TyrR/ppk/pum/up/Gclm/AGO1/Tm1/Drip/dpr1/Nha1/eag/Mlc1/Obp57b/pdm3/qvr/HDAC4/CaMKII/Sap47/Su(H)/ct/shi/para/futsch/rdgA/SERCA/NaCP60E/Obp83b/Appl/Ir25a/Obp56h/Ir76…
GO:0034660	ncRNA metabolic process	0.633641	1.63494	4.7993e-05	0.00952756	0.00952756	247	tags=3%, list=2%, signal=3%	RpS8/RpS16/RpL35/RpS21/RpS28b/RpL7/RpS14a/RpS7/Ip259/LTV1/RpS14b
