## Supplemental Table 4 for "Aging is associated with a modality-specific decline in taste"

### Sheet: Supplementary Table 3 Gr64f+ DE
Gene name	P value	Avg Log2 (Fold Change)	% of nuclei in cluster	% of nuclei outside of cluster	Adj. P value
CG3088	7.91027e-33	1.29633	0.864	0.75	9.62522e-29
CG11211	1.80769e-29	1.18061	0.681	0.414	2.1996e-25
CG9676	2.09203e-25	1.01403	0.802	0.617	2.54558e-21
CG32523	2.27448e-24	1.02179	0.653	0.364	2.76758e-20
CG8343	1.28091e-23	1.1238	0.958	0.936	1.55861e-19
vir-1	1.13458e-20	-0.585844	0.896	0.956	1.38056e-16
Listericin	3.71406e-20	-0.624456	0.926	0.972	4.51927e-16
RpS27	2.37648e-19	-0.49368	0.804	0.919	2.8917e-15
RpS26	6.33334e-18	-0.403992	0.908	0.936	7.70641e-14
RpL19	2.43193e-17	-0.397129	0.913	0.919	2.95917e-13
RpS20	1.62003e-16	-0.455219	0.651	0.792	1.97125e-12
RpL41	3.89198e-16	-0.499646	0.76	0.875	4.73577e-12
CG8329	5.0137e-16	0.650187	0.812	0.728	6.10067e-12
RpS29	2.43828e-15	-0.440378	0.738	0.864	2.9669e-11
RpL14	1.13993e-14	-0.415193	0.777	0.872	1.38707e-10
mt:ATPase6	1.24458e-14	-0.501054	0.916	0.972	1.5144e-10
CG14191	3.50292e-14	-0.468776	0.134	0.378	4.26235e-10
RpL18A	4.25593e-14	-0.395197	0.77	0.858	5.17861e-10
CG15784	4.39969e-14	-0.473413	0.423	0.631	5.35354e-10
RpL37-1	1.04213e-13	-0.353086	0.894	0.925	1.26806e-09
RpLP2	1.26225e-13	-0.396494	0.844	0.922	1.5359e-09
RpL32	2.01265e-13	-0.379499	0.782	0.861	2.44899e-09
Arc1	2.56503e-13	-0.467063	0.408	0.617	3.12113e-09
RpL21	2.96303e-13	-0.359866	0.849	0.9	3.60542e-09
CG7829	4.18047e-13	0.648032	0.507	0.286	5.0868e-09
RpS8	1.40976e-12	-0.349272	0.938	0.936	1.71539e-08
RpL31	4.68348e-12	-0.346759	0.802	0.878	5.69885e-08
RpS25	7.31359e-11	-0.343236	0.745	0.892	8.89917e-07
RpL26	7.56272e-11	-0.320521	0.847	0.881	9.20231e-07
CG14277	1.14624e-10	0.661535	0.936	0.911	1.39475e-06
RpL28	2.24971e-10	-0.299666	0.819	0.831	2.73744e-06
RpS27A	2.51157e-10	-0.332658	0.762	0.839	3.05608e-06
CG32726	4.04139e-10	0.400682	0.54	0.306	4.91756e-06
RpS9	4.5596e-10	-0.305335	0.849	0.892	5.54812e-06
RpL29	8.79795e-10	-0.336819	0.399	0.603	1.07053e-05
IM33	1.29257e-09	-0.407779	0.584	0.714	1.5728e-05
lncRNA:CR34335	1.8283e-09	-0.401867	0.995	0.975	2.22467e-05
RpL13A	2.37866e-09	-0.28074	0.864	0.886	2.89436e-05
RpL36	1.46902e-08	-0.28717	0.748	0.839	0.00017875
RpL27	1.48923e-08	-0.290174	0.787	0.839	0.000181209
RpS17	2.04931e-08	-0.301789	0.666	0.825	0.00024936
RpL36A	2.23939e-08	-0.320868	0.723	0.839	0.000272489
RpL13	3.44178e-08	-0.301993	0.752	0.844	0.000418796
RpL34b	3.80331e-08	-0.297681	0.666	0.786	0.000462787
Obp18a	5.02278e-08	0.590973	0.639	0.475	0.000611172
Def	8.85419e-08	0.756786	0.441	0.386	0.00107738
RpS12	8.98835e-08	-0.250016	0.74	0.781	0.0010937
Obp56g	1.16832e-07	0.402183	0.931	0.883	0.00142161
RpL23A	1.35834e-07	-0.257751	0.725	0.803	0.00165283
CG11368	1.39892e-07	0.545137	0.97	0.967	0.0017022
RpLP1	1.49506e-07	-0.277576	0.958	0.986	0.00181919
RpS24	2.08705e-07	-0.270364	0.574	0.678	0.00253952
RpL35	2.731e-07	-0.285996	0.708	0.814	0.00332308
RpS21	2.92191e-07	-0.2823	0.559	0.714	0.00355538
RpS15	3.65246e-07	-0.260549	0.891	0.931	0.00444432
CG4269	3.82624e-07	-0.250539	0.139	0.292	0.00465577
RpL38	3.83745e-07	-0.274351	0.5	0.658	0.0046694
RpL37A	4.42798e-07	-0.261307	0.73	0.783	0.00538796
Obp57c	4.65333e-07	0.44277	0.916	0.864	0.00566217
CG34227	1.11914e-06	-0.330294	0.233	0.408	0.0136177
CG34330	1.1542e-06	-0.288154	0.869	0.9	0.0140443
CG12158	1.34314e-06	0.419517	0.983	0.986	0.0163433
Cys	1.64271e-06	0.303051	0.859	0.725	0.0199885
CG4000	2.86747e-06	0.376843	0.359	0.214	0.0348913
RpS30	3.55258e-06	-0.256331	0.656	0.761	0.0432278
RpL39	4.03294e-06	-0.269822	0.636	0.75	0.0490728
mt:Cyt-b	4.68399e-06	-0.280956	0.901	0.958	0.0569947
mt:ND1	4.90261e-06	-0.299758	0.381	0.533	0.059655
Mf	5.54442e-06	0.445174	0.418	0.281	0.0674645
Cpr67B	5.6335e-06	-0.297115	0.408	0.553	0.0685484
Act5C	1.72404e-05	-0.279603	0.574	0.678	0.209782
hry	2.22289e-05	-0.338794	0.339	0.489	0.270481
Mlc2	2.61754e-05	0.395228	0.344	0.253	0.318502
CG6409	3.07736e-05	-0.356964	0.418	0.561	0.374453
mt:srRNA	3.6331e-05	-0.270547	0.408	0.567	0.442076
CG15282	3.82766e-05	-0.413371	0.354	0.494	0.46575
Obp19d	4.66413e-05	0.486228	0.983	0.967	0.567531
CheA87a	7.08399e-05	0.333366	0.252	0.131	0.86198
pre-rRNA:CR45845	0.000105907	-0.293663	0.257	0.378	1
Mhc	0.000212418	0.421677	0.282	0.181	1
TpnC25D	0.000429245	0.341328	0.265	0.186	1
Bbd	0.000592755	-0.288555	0.475	0.606	1
Obp49a	0.000717856	0.289492	0.785	0.692	1
CG7695	0.000979937	0.314487	0.564	0.433	1
Obp56d	0.00157674	0.267897	0.983	0.983	1
CG30033	0.00188358	0.42574	0.455	0.378	1
bt	0.00213623	0.332164	0.267	0.172	1
nrv3	0.00531548	0.253448	0.468	0.392	1
CG6290	0.0100664	0.281221	0.515	0.419	1
PGRP-SD	0.0797525	0.251597	0.322	0.261	1
