## Supplemental Table 5 for "Aging is associated with a modality-specific decline in taste"

### Sheet: Biological Process
GO Term	Description	EnrichmentScore	NES	P value	Adj. P value	Q value	Rank	leading_edge	Gene ID
GO:0002181	cytoplasmic translation	0.958596	2.67824	1e-10	4.87e-08	4.77053e-08	158	tags=65%, list=2%, signal=64%	RpL41/RpS27/RpS20/RpS29/RpS26/RpL14/RpL18A/RpL19/RpLP2/RpL32/RpS25/RpL21/RpL29/RpL31/RpS8/RpL36A/RpS27A/RpL27/RpL34b/RpL13/RpS9/RpL26/RpS17/RpL35/RpL23A/RpL28/RpLP1/RpS24/RpL36/RpL39/RpS11/RpL38/RpS12/RpS15/RpL13A/RpS21/RpL40/RpS6/RpS30/RpL9/RpL37A/RpS23/RpL10/RpL24/RpL10Ab/RpL17/RpS3/RpL30/RpS16/RpL27A/RpS28b/RpL5/RpS2/RpS19a/RpL11/RpS7/RpL12/RpL7/RpL7A/RpL15/RpS15Aa/RpL3/RpS10b/RpS13/RpL35A/sta…
GO:0006412	translation	0.80034	2.5023	1e-10	4.87e-08	4.77053e-08	315	tags=22%, list=3%, signal=22%	RpL41/RpS27/RpS20/RpS29/RpS26/RpL14/RpL18A/RpL19/RpLP2/RpL32/RpS25/RpL21/RpL29/RpL31/RpS8/RpL36A/RpS27A/RpL27/RpL34b/RpL13/RpS9/RpL26/RpS17/RpL35/RpL23A/RpL28/RpLP1/RpS24/RpL36/RpL39/RpS11/RpL38/RpS12/RpS15/RpL13A/RpS21/RpL40/RpS6/RpS30/RpL9/RpL37A/RpS23/RpL10/RpL24/RpL10Ab/RpL17/RpS3/RpL30/RpS16/RpL27A/RpS28b/RpL5/RpS2/RpS19a/RpL11/Rack1/RpS7/RpL12/RpL7/RpL7A/RpL15/RpS15Aa/RpL3/RpS10b/RpS13/RpL3…
GO:0043043	peptide biosynthetic process	0.775549	2.44967	1e-10	4.87e-08	4.77053e-08	315	tags=21%, list=3%, signal=21%	RpL41/RpS27/RpS20/RpS29/RpS26/RpL14/RpL18A/RpL19/RpLP2/RpL32/RpS25/RpL21/RpL29/RpL31/RpS8/RpL36A/RpS27A/RpL27/RpL34b/RpL13/RpS9/RpL26/RpS17/RpL35/RpL23A/RpL28/RpLP1/RpS24/RpL36/RpL39/RpS11/RpL38/RpS12/RpS15/RpL13A/RpS21/RpL40/RpS6/RpS30/RpL9/RpL37A/RpS23/RpL10/RpL24/RpL10Ab/RpL17/RpS3/RpL30/RpS16/RpL27A/RpS28b/RpL5/RpS2/RpS19a/RpL11/Rack1/RpS7/RpL12/RpL7/RpL7A/RpL15/RpS15Aa/Rel/RpL3/RpS10b/RpS13/…
GO:0043604	amide biosynthetic process	0.761631	2.4199	1e-10	4.87e-08	4.77053e-08	375	tags=20%, list=4%, signal=20%	RpL41/RpS27/RpS20/RpS29/RpS26/RpL14/RpL18A/RpL19/RpLP2/RpL32/RpS25/RpL21/RpL29/RpL31/RpS8/RpL36A/RpS27A/RpL27/RpL34b/RpL13/RpS9/RpL26/RpS17/RpL35/RpL23A/RpL28/RpLP1/RpS24/RpL36/RpL39/RpS11/RpL38/RpS12/RpS15/RpL13A/RpS21/RpL40/RpS6/RpS30/RpL9/RpL37A/RpS23/RpL10/RpL24/RpL10Ab/RpL17/RpS3/RpL30/RpS16/RpL27A/RpS28b/RpL5/RpS2/RpS19a/RpL11/Rack1/RpS7/RpL12/RpL7/RpL7A/RpL15/RpS15Aa/Rel/RpL3/RpS10b/RpS13/…
GO:0006518	peptide metabolic process	0.753517	2.39902	1e-10	4.87e-08	4.77053e-08	341	tags=19%, list=4%, signal=19%	RpL41/RpS27/RpS20/RpS29/RpS26/RpL14/RpL18A/RpL19/RpLP2/RpL32/RpS25/RpL21/RpL29/RpL31/RpS8/RpL36A/RpS27A/RpL27/RpL34b/RpL13/RpS9/RpL26/RpS17/RpL35/RpL23A/RpL28/RpLP1/RpS24/RpL36/RpL39/RpS11/RpL38/RpS12/RpS15/RpL13A/RpS21/RpL40/RpS6/RpS30/RpL9/RpL37A/RpS23/RpL10/RpL24/RpL10Ab/RpL17/RpS3/RpL30/RpS16/RpL27A/RpS28b/RpL5/RpS2/RpS19a/RpL11/Rack1/RpS7/RpL12/RpL7/RpL7A/RpL15/RpS15Aa/Rel/RpL3/RpS10b/RpS13/…
GO:0034645	cellular macromolecule biosynthetic process	0.740897	2.37762	1e-10	4.87e-08	4.77053e-08	315	tags=16%, list=3%, signal=16%	RpL41/RpS27/RpS20/RpS29/RpS26/RpL14/RpL18A/RpL19/RpLP2/RpL32/RpS25/RpL21/RpL29/RpL31/RpS8/RpL36A/RpS27A/RpL27/RpL34b/RpL13/RpS9/RpL26/RpS17/RpL35/RpL23A/RpL28/RpLP1/RpS24/RpL36/RpL39/RpS11/RpL38/RpS12/RpS15/RpL13A/RpS21/RpL40/RpS6/RpS30/RpL9/RpL37A/RpS23/RpL10/RpL24/RpL10Ab/RpL17/RpS3/RpL30/RpS16/RpL27A/RpS28b/RpL5/RpS2/RpS19a/RpL11/Rack1/RpS7/RpL12/RpL7/RpL7A/RpL15/RpS15Aa/RpL3/RpS10b/RpS13/RpL3…
GO:0043603	amide metabolic process	0.721809	2.31881	1e-10	4.87e-08	4.77053e-08	406	tags=17%, list=4%, signal=18%	RpL41/RpS27/RpS20/RpS29/RpS26/RpL14/RpL18A/RpL19/RpLP2/RpL32/RpS25/RpL21/RpL29/RpL31/RpS8/RpL36A/RpS27A/RpL27/RpL34b/RpL13/RpS9/RpL26/RpS17/RpL35/RpL23A/RpL28/RpLP1/RpS24/RpL36/RpL39/RpS11/RpL38/RpS12/RpS15/RpL13A/RpS21/RpL40/RpS6/RpS30/RpL9/RpL37A/RpS23/RpL10/RpL24/RpL10Ab/RpL17/RpS3/RpL30/RpS16/RpL27A/RpS28b/RpL5/RpS2/RpS19a/RpL11/Rack1/RpS7/RpL12/RpL7/RpL7A/RpL15/RpS15Aa/Rel/RpL3/RpS10b/RpS13/…
GO:0042254	ribosome biogenesis	0.776784	2.29288	1e-10	4.87e-08	4.77053e-08	233	tags=12%, list=2%, signal=12%	RpS27/RpL14/RpS8/RpL34b/RpS9/RpL26/RpL35/RpL23A/RpS15/RpS21/RpL10/RpS16/RpS28b/RpL5/Ip259/RpS19a/RpS7/RpL7/RpL7A/RpL35A/sta/RpS5a/RpS14b/RpL6/RpS14a
GO:0042274	ribosomal small subunit biogenesis	0.863377	2.20379	1e-10	4.87e-08	4.77053e-08	233	tags=21%, list=2%, signal=20%	RpS27/RpS8/RpS9/RpS15/RpS21/RpS16/RpS28b/RpS19a/RpS7/sta/RpS5a/RpS14b/RpS14a
GO:0022613	ribonucleoprotein complex biogenesis	0.710676	2.14613	1e-10	4.87e-08	4.77053e-08	233	tags=10%, list=2%, signal=10%	RpS27/RpL14/RpS8/RpL34b/RpS9/RpL26/RpL35/RpL23A/RpL38/RpS15/RpS21/RpL10/RpS16/RpS28b/RpL5/Ip259/RpS19a/RpS7/RpL7/RpL7A/RpL35A/sta/RpS5a/RpS14b/RpL6/Hsp83/RpS14a
GO:0042255	ribosome assembly	0.877754	2.08791	4.09862e-09	1.81457e-06	1.77751e-06	233	tags=28%, list=2%, signal=27%	RpS27/RpL23A/RpS15/RpL10/RpS28b/RpL5/RpS19a/sta/RpS5a/RpS14b/RpL6/RpS14a
GO:0071826	ribonucleoprotein complex subunit organization	0.709324	1.95604	3.45307e-07	0.000140137	0.000137275	233	tags=12%, list=2%, signal=12%	RpS27/RpL23A/RpL38/RpS15/RpL10/RpS28b/RpL5/RpS19a/sta/RpS5a/RpS14b/RpL6/Hsp83/RpS14a
GO:0042273	ribosomal large subunit biogenesis	0.824168	2.02225	4.20573e-07	0.000157553	0.000154335	158	tags=20%, list=2%, signal=19%	RpL14/RpL26/RpL35/RpL23A/RpL10/RpL5/Ip259/RpL7/RpL35A/RpL6
GO:0022618	ribonucleoprotein complex assembly	0.714149	1.95231	7.16815e-07	0.000249349	0.000244256	233	tags=13%, list=2%, signal=13%	RpS27/RpL23A/RpL38/RpS15/RpL10/RpS28b/RpL5/RpS19a/sta/RpS5a/RpS14b/RpL6/Hsp83/RpS14a
GO:0006364	rRNA processing	0.664119	1.86782	3.19962e-06	0.00103881	0.00101759	233	tags=7%, list=2%, signal=7%	RpS8/RpL35/RpS21/RpS16/RpS28b/Ip259/RpS7/RpL7/RpS14b/RpS14a
GO:0000028	ribosomal small subunit assembly	0.916243	1.91543	3.74997e-06	0.0011414	0.00111808	233	tags=42%, list=2%, signal=41%	RpS27/RpS15/RpS28b/RpS19a/sta/RpS5a/RpS14b/RpS14a
GO:0000462	maturation of SSU-rRNA from tricistronic rRNA transcript (SSU-rRNA, 5.8S rRNA, LSU-rRNA)	0.840665	1.94544	1.04962e-05	0.00300686	0.00294544	233	tags=16%, list=2%, signal=16%	RpS8/RpS21/RpS16/RpS14b/RpS14a
GO:0030490	maturation of SSU-rRNA	0.789677	1.90245	2.02398e-05	0.005476	0.00536415	233	tags=13%, list=2%, signal=13%	RpS8/RpS21/RpS16/RpS28b/RpS14b/RpS14a
GO:0007606	sensory perception of chemical stimulus	-0.687723	-2.0236	2.5157e-05	0.00644812	0.00631642	555	tags=22%, list=6%, signal=21%	CheB53b/Klp68D/geko/Orco/Kap3/Gr66a/Snmp1/SKIP/Rh50/dpr9/dpr1/Obp57b/Obp56h/rdgA/Oct-TyrR/Ir76b/pros/Obp19b/Obp83b/Ir25a/Cam/Obp56d/Obp49a/CheA87a/Obp56g/Obp57c/Obp19d/Obp18a
GO:0016072	rRNA metabolic process	0.619088	1.77476	3.38889e-05	0.00825194	0.00808339	233	tags=7%, list=2%, signal=6%	RpS8/RpL35/RpS21/RpS16/RpS28b/Ip259/RpS7/RpL7/RpS14b/RpS14a
